# The histidine kinase PdtaS is a cyclic di-GMP binding metabolic sensor that controls mycobacterial adaptation to nutrient deprivation

**DOI:** 10.1101/615575

**Authors:** Vignesh Narayan Hariharan, Chandrani Thakur, Albel Singh, Renu Gopinathan, Devendra Pratap Singh, Gaurav Sankhe, Nagasuma Chandra, Apoorva Bhatt, Deepak Kumar Saini

## Abstract

Cell signalling relies on second messengers to transduce signals from the sensory apparatus to downstream components of the signalling pathway. In bacteria, one of the most important and ubiquitous second messengers is the small molecule cyclic diguanosine monophosphate (c-di-GMP). While the biosynthesis, degradation and regulatory pathways controlled by c-di-GMP are well characterized, the mechanisms through which c-di-GMP controls these processes is not completely understood. Here we present the first report of a c-di-GMP regulated sensor histidine kinase previously named PdtaS (Rv3220c), which binds to c-di-GMP at sub-micromolar concentrations, subsequently perturbing signalling of the PdtaS-PdtaR (Rv1626) two component system. Aided by biochemical analysis, molecular docking and structural modelling, we have characterized the binding site of c-di-GMP in the GAF domain of PdtaS. We show that a *pdtaS* knockout in *M. smegmatis* is severely compromised in growth on amino acid deficient media and exhibits global transcriptional dysregulation. Perturbation of the c-di-GMP-PdtaS-PdtaR axis results in a cascade of cellular changes recorded by a multi-parametric systems approach of transcriptomics, unbiased metabolomics and lipid analyses.

**One-sentence summary:** The universal bacterial second messenger cyclic di-GMP controls the mycobacterial nutrient stress response
