## Supplementary Table 1 for "The histidine kinase PdtaS is a cyclic di-GMP binding metabolic sensor that controls mycobacterial adaptation to nutrient deprivation"

### Sheet: Description
The histidine kinase PdtaS is a cyclic di-GMP binding metabolic sensor that controls mycobacterial adaptation to nutrient deprivation
Hariharan et. al.
PocketMatch results of in silico ligand screen against PdtaS GAF domain ligand binding pocket
Ligands having similar structure have been grouped to identify 40 unique structures that show binding
A total of 61 ligands have been identified

### Sheet: Ligand grouping
Grouping of ligand based on structure similarity using Tanimoto coefficient (cutoff = 0.9)
[5GP, C2E, IMP]
[1VU, ACO, GRA, CMC, COA]
[NAD, NAP, A3D, ENA, NJP]
[ATP, ADP, AGS, AR6, APR]
[NDP, NAI]
[CRO, GYS]
[PG6, P6G]
[STE, PLM]
[VCA, ELA]
[HEB, HEM]
[FNR, FMN]
[WSA]
[GNP]
[OYP]
[B12]
[XBK]
[PEB]
[SAH]
[4LU]
[ODP]
[TXA]
[CYC]
[4NK]
[AYL]
[HXA]
[MCN]
[A1R]
[4YB]
[FLI]
[HEC]
[ITI]
[P1A]
[3P3]
[LMT]
[GW7]
[ANP]
[FAD]
[RBF]
[03Q]
[LAQ]

### Sheet: Ligand_name
PDB ID and full name of the identified ligands based upon PocketMatch score (Pmin >0.7 and Pmax >0.6)
Ligand_PDBid	Name
C2E	Cyclic di-GMP
5GP	GUANOSINE-5'-MONOPHOSPHATE
IMP	INOSINIC ACID
AR6	Adenosine-5-Diphosphoribose ([(2R,3S,4R,5R)-5-(6-AMINOPURIN-9-YL)-3,4-DIHYDROXY-OXOLAN-2-YL]METHYL [HYDROXY-[[(2R,3S,4R,5S)-3,4,5-TRIHYDROXYOXOLAN-2-YL]METHOXY]PHOSPHORYL] HYDROGEN PHOSPHATE)
APR	ADENOSINE-5-DIPHOSPHORIBOSE ([(2R,3S,4R,5R)-5-(6-aminopurin-9-yl)-3,4-dihydroxy-oxolan-2-yl]methyl [hydroxy-[[(2R,3S,4R,5R)-3,4,5-trihydroxyoxolan-2-yl]methoxy]phosphoryl] hydrogen phosphate)
AGS	Adenosine-5'-Diphosphate Monothiophosphate
1VU	propionyl Coenzyme A
ACO	ACETYL COENZYME *A
CMC	CARBOXYMETHYL COENZYME *A
COA	COENZYME A
GRA	glutaryl-coenzyme A
NAP	NADP NICOTINAMIDE-ADENINE-DINUCLEOTIDE PHOSPHATE
NJP	5-hydroxy-NICOTINAMIDE-ADENINE-DINUCLEOTIDE PHOSPHATE
ENA	ETHENO-NAD
A3D	3-ACETYLPYRIDINE ADENINE DINUCLEOTIDE
NAD	NICOTINAMIDE-ADENINE-DINUCLEOTIDE
ATP	ADENOSINE-5'-TRIPHOSPHATE
ADP	ADENOSINE-5'-DIPHOSPHATE
NDP	NADPH DIHYDRO-NICOTINAMIDE-ADENINE-DINUCLEOTIDE PHOSPHATE
NAI	1,4-DIHYDRONICOTINAMIDE ADENINE DINUCLEOTIDE
CRO	{2-[(1R,2R)-1-amino-2-hydroxypropyl]-4-(4-hydroxybenzylidene)-5-oxo-4,5-dihydro-1H-imidazol-1-yl}acetic acid
GYS	[(4Z)-2-(1-AMINO-2-HYDROXYETHYL)-4-(4-HYDROXYBENZYLIDENE)-5-OXO-4,5-DIHYDRO-1H-IMIDAZOL-1-YL]ACETIC ACID
P6G	HEXAETHYLENE GLYCOL
PG6	1-(2-METHOXY-ETHOXY)-2-{2-[2-(2-METHOXY-ETHOXY]-ETHOXY}-ETHANE
STE	STEARIC ACID
PLM	PALMITIC ACID
VCA	VACCENIC ACID
ELA	9-OCTADECENOIC ACID
HEB	HEME B/C
HEM	PROTOPORPHYRIN IX CONTAINING FE
FMN	FLAVIN MONONUCLEOTIDE
FNR	1-DEOXY-1-(7,8-DIMETHYL-2,4-DIOXO-3,4-DIHYDRO-2H-BENZO[G]PTERIDIN-1-ID-10(5H)-YL)-5-O-PHOSPHONATO-D-RIBITOL
WSA	5'-O-[(L-TRYPTOPHYLAMINO)SULFONYL]ADENOSINE
GNP	PHOSPHOAMINOPHOSPHONIC ACID-GUANYLATE ESTER
OYP	3-{4-[(tridec-2-yn-1-yloxy)methyl]phenyl}propanoic acid
B12	COBALAMIN
XBK	4,5-DE-EPOXYPIMARICIN
PEB	PHYCOERYTHROBILIN
SAH	S-ADENOSYL-L-HOMOCYSTEINE
4LU	1-deoxy-5-O-phosphono-1-(3,3,4,5-tetramethyl-9,11-dioxo-2,3,8,9,10,11-hexahydro-7H-quinolino[1,8-fg]pteridin-12-ium-7-yl)-D-ribitol
ODP	4-OXO-NICOTINAMIDE-ADENINE DINUCLEOTIDE PHOSPHATE
TXA	threonylcarbamoyladenylate
CYC	PHYCOCYANOBILIN
4NK	(1S)-1-carboxy-4-({(1R)-1-carboxy-2-[(S)-{4-[(2S)-2-carboxy-2-(trimethylammonio)ethyl]-1H-imidazol-2-yl}sulfinyl]ethyl}amino)-4-oxobutan-1-aminium
AYL	5'-O-{(S)-hydroxy[3-(4-hydroxyphenyl)propoxy]phosphoryl}adenosine
HXA	DOCOSA-4,7,10,13,16,19-HEXAENOIC ACID
MCN	PTERIN CYTOSINE DINUCLEOTIDE
A1R	5'-O-[(S)-{[(S)-{[(2R,3R,4S)-3,4-DIHYDROXYPYRROLIDIN-2-YL]METHOXY}(HYDROXY)PHOSPHORYL]OXY}(HYDROXY)PHOSPHORYL]ADENOSINE
4YB	5'-O-{[4-(2-carboxyphenyl)-4-oxobutanoyl]sulfamoyl}adenosine
FLI	(3R,4S,6S,8S,10R,12R,14R,16S,17E,19E,21E,23E,25E,28R)-3-hexyl-4,6,8,10,12,14,16-heptahydroxy-17,28-dimethyloxacyclooctacosa-17,19,21,23,25-pentaen-2-one
HEC	HEME C
ITI	N-[3-(5-{2-[(4-morpholin-4-ylphenyl)amino]pyrimidin-4-yl}imidazo[2,1-b][1,3]thiazol-6-yl)phenyl]-2-phenylacetamide
P1A	2,3,14,20,22-PENTAHYDROXYCHOLEST-7-EN-6-ONE
3P3	N-[(1S,2R)-2-hydroxy-1-(hydroxycarbamoyl)propyl]-4-(4-phenylbuta-1,3-diyn-1-yl)benzamide
LMT	DODECYL-BETA-D-MALTOSIDE
GW7	N-{3-chloro-4-[(3-fluorobenzyl)oxy]phenyl}-6-ethylthieno[3,2-d]pyrimidin-4-amine
ANP	PHOSPHOAMINOPHOSPHONIC ACID-ADENYLATE ESTER
FAD	FLAVIN-ADENINE DINUCLEOTIDE
RBF	RIBOFLAVIN
03Q	2-{2-[4-({5-chloro-6-[3-(trifluoromethyl)phenoxy]pyridin-3-yl}amino)-5H-pyrrolo[3,2-d]pyrimidin-5-yl]ethoxy}ethanol
LAQ	5'-O-[(R)-({5-[(3R)-1,2-DITHIOLAN-3-YL]PENTANOYL}OXY)(HYDROXY)PHOSPHORYL]ADENOSINE
